# Transcriptomic Signatures Suggest Epigenetic Programming of Molecular Defense in Biochar-Exposed *Formica japonica*

**DOI:** 10.64898/2026.10.31.763267

**Authors:** Sha Liu, Thora Lieke, Bo Pan, Christian E.W. Steinberg

## Abstract

Previous transcriptomic analyses revealed that exposing the ant species *Formica japonica* to biochar induces a priming effect that is sustained under heavy metal stress and enhances the ants’ resilience. Re-evaluation of the data shows that biochar exposure acts as an epigenetic switch, programming the ants’ defense mechanisms and enhancing their resilience to various environmental stressors. Exposure to humic-like substances, such as biochar leachate, pre-pares insects to withstand not only heavy metals but also other environmental challenges, such as exposure to xenobiotics, pathogens, and parasites.

**Graphical Abstract:** 
