## Supplementary Table S1 for "Transcriptomic Signatures Suggest Epigenetic Programming of Molecular Defense in Biochar-Exposed *Formica japonica*"

### Sheet: Sheet1
Transcript ID	Swissprot	NR	log2FoldChange	padj	GO	baseMean	baseMeanCO	baseMeanBCCO	foldChange(BCCO/CO)	pval	Length	KEGG	PFAM	eggNOG	eggNOG_Category
TRINITY_DN4829_c0_g1	sp|P53396|ACLY_HUMAN ATP-citrate synthase OS=Homo sapiens OX=9606 GN=ACLY PE=1 SV=3	XP_029670846.1 ATP-citrate synthase [Formica exsecta] &gt;XP_029670847.1 ATP-citrate synthase [Formica exsecta]	0.603066	6.99093e-40	GO:0009346;GO:0009259;GO:0005654;GO:0044249;GO:0050794;GO:0043436;GO:0043226;GO:0035383;GO:0003824;GO:0051234;GO:0016053;GO:0002263;GO:0003878;GO:0005737;GO:0097708;GO:0016126;GO:0006139;GO:0050896;GO:0005764;GO:1901617;GO:0006085;GO:0044255;GO:0033866;GO:0035337;GO:1901615;GO:0006753;GO:0006955;GO:0048522;GO:0032787;GO:1901265;GO:0071616;GO:0072350;GO:0044281;GO:0005623;GO:0034030;GO:1901568;GO:…	3785.34	3005.5	4565.17	1.51894	5.34071e-42	7320	K01648	PF00549;PF08442;PF02629;PF16114	46HPX	C
TRINITY_DN688_c4_g1	sp|P91622|PDK_DROME [Pyruvate dehydrogenase (acetyl-transferring)] kinase, mitochondrial OS=Drosophila melanogaster OX=7227 GN=Pdk PE=2 SV=2	XP_011261630.1 pyruvate dehydrogenase (acetyl-transferring) kinase, mitochondrial [Camponotus floridanus]	0.615601	5.43945e-31	GO:0071326;GO:0009150;GO:0050848;GO:1901360;GO:0010565;GO:2000377;GO:0051171;GO:0018209;GO:0065007;GO:0009267;GO:0031323;GO:0071495;GO:0071375;GO:0042762;GO:0072521;GO:0007166;GO:0071456;GO:1900371;GO:0044272;GO:1901135;GO:0036211;GO:0005488;GO:1901137;GO:0010243;GO:0001666;GO:0007154;GO:0006796;GO:0006468;GO:0008152;GO:0030808;GO:0034599;GO:0043603;GO:0016740;GO:0022611;GO:0032501;GO:0007584;GO:…	2714.78	2144.21	3285.35	1.5322	5.29326e-33	3324	K00898	PF10436;PF02518	46DZ5	T
TRINITY_DN3645_c0_g1	sp|P52899|ODPA_CAEEL Probable pyruvate dehydrogenase E1 component subunit alpha, mitochondrial OS=Caenorhabditis elegans OX=6239 GN=T05H10.6 PE=3 SV=1	XP_029663870.1 probable pyruvate dehydrogenase E1 component subunit alpha, mitochondrial [Formica exsecta]	0.416549	1.06564e-10	GO:0019439;GO:0009205;GO:0005739;GO:0015980;GO:0034604;GO:0009060;GO:0006164;GO:0019362;GO:0009144;GO:1901361;GO:0031981;GO:0006807;GO:0034641;GO:0006006;GO:0071704;GO:0034654;GO:0005622;GO:1901135;GO:0044272;GO:0072521;GO:1901137;GO:0009199;GO:0034404;GO:0009161;GO:1901360;GO:0009150;GO:0044248;GO:0016999;GO:0009127;GO:0009185;GO:0006757;GO:0019693;GO:0016052;GO:0006796;GO:0055114;GO:0043603;GO:…	1986.38	1701.59	2271.17	1.33473	2.77422e-12	2003	K00161	PF00676	46JS8	C
TRINITY_DN1042_c0_g1	sp|O46504|PDPR_BOVIN Pyruvate dehydrogenase phosphatase regulatory subunit, mitochondrial OS=Bos taurus OX=9913 GN=PDPR PE=1 SV=1	XP_029676057.1 pyruvate dehydrogenase phosphatase regulatory subunit, mitochondrial-like [Formica exsecta]	0.755642	7.04303e-05	GO:0031974;GO:0050812;GO:0003674;GO:0019216;GO:0071704;GO:0010510;GO:0043231;GO:0044424;GO:0009987;GO:0019538;GO:0005622;GO:0051174;GO:0034248;GO:0005623;GO:0043412;GO:0044267;GO:0062012;GO:0043233;GO:0006464;GO:0140096;GO:0044446;GO:0006807;GO:0043170;GO:0006140;GO:0006470;GO:0004721;GO:0019219;GO:0019222;GO:0044237;GO:0016491;GO:0044260;GO:0016787;GO:0043227;GO:0005739;GO:0016791;GO:0008150;GO:…	293.367	218.248	368.487	1.68838	3.49573e-06	4008	K17509	PF01266;PF16350	46F82	E
TRINITY_DN2876_c0_g1	sp|P11966|ODPB_BOVIN Pyruvate dehydrogenase E1 component subunit beta, mitochondrial OS=Bos taurus OX=9913 GN=PDHB PE=1 SV=2	XP_029666866.1 acidic fibroblast growth factor intracellular-binding protein [Formica exsecta]	0.182218	0.011199	GO:0120031;GO:0044085;GO:0043227;GO:0005739;GO:0070013;GO:0070848;GO:0016043;GO:0071310;GO:0070925;GO:0071840;GO:0008150;GO:0006996;GO:0070121;GO:0007389;GO:0044424;GO:0043231;GO:0030030;GO:0003674;GO:0016020;GO:0031974;GO:0009855;GO:0051716;GO:0005622;GO:0009987;GO:0043233;GO:0022607;GO:0007167;GO:0009719;GO:0005623;GO:0005515;GO:0048729;GO:0008543;GO:0071363;GO:0120036;GO:0031981;GO:0023052;GO:…	2407.76	2255.91	2559.62	1.13463	0.000844849	4071	-	PF05427	46K2Z	S
TRINITY_DN2224_c0_g1	sp|P08461|ODP2_RAT Dihydrolipoyllysine-residue acetyltransferase component of pyruvate dehydrogenase complex, mitochondrial OS=Rattus norvegicus OX=10116 GN=Dlat PE=1 SV=3	XP_029667532.1 dihydrolipoyllysine-residue acetyltransferase component of pyruvate dehydrogenase complex, mitochondrial [Formica exsecta]	0.296811	0.0296409	GO:1901137;GO:0009199;GO:0034404;GO:1901135;GO:0005488;GO:0044272;GO:0004742;GO:0072521;GO:0044248;GO:0016999;GO:0009127;GO:0009185;GO:1901360;GO:0009161;GO:0009150;GO:0019693;GO:0042802;GO:0016052;GO:0006757;GO:0032501;GO:0016740;GO:0043603;GO:1901575;GO:0008152;GO:0006796;GO:0055114;GO:0015980;GO:0019439;GO:0009205;GO:0005739;GO:0009060;GO:0006164;GO:0019362;GO:0034604;GO:1901361;GO:0006807;GO:…	709.485	636.759	782.211	1.22843	0.00251647	2646	K00627	PF00364;PF00198;PF02817	46GK1	C
TRINITY_DN4552_c0_g1	sp|O75351|VPS4B_HUMAN Vacuolar protein sorting-associated protein 4B OS=Homo sapiens OX=9606 GN=VPS4B PE=1 SV=2	XP_029658882.1 pyruvate dehydrogenase [acetyl-transferring]-phosphatase 1, mitochondrial [Formica exsecta]	0.267612	0.0356035	GO:1900371;GO:0007346;GO:0036211;GO:0046907;GO:0042462;GO:0007041;GO:0019910;GO:0046872;GO:0051171;GO:0010565;GO:0009653;GO:0030865;GO:0042578;GO:0044248;GO:0043085;GO:0050790;GO:0072594;GO:0010648;GO:0009612;GO:0006796;GO:1901575;GO:0030808;GO:0019941;GO:0008152;GO:0007010;GO:0040008;GO:0010389;GO:0032466;GO:0005739;GO:0071695;GO:1903539;GO:0016043;GO:0022008;GO:0006140;GO:0031267;GO:0030301;GO:…	987.649	896.309	1078.99	1.20381	0.00310282	4619	K12196	PF04212;PF00004;PF09336;PF17862	46FME	O
TRINITY_DN103835_c0_g2	sp|Q32PF2|ACLY_BOVIN ATP-citrate synthase OS=Bos taurus OX=9913 GN=ACLY PE=2 SV=1	XP_037509700.1 ATP-citrate synthase-like [Rhipicephalus sanguineus] &gt;XP_037509701.1 ATP-citrate synthase-like [Rhipicephalus sanguineus]	inf	0.270809	GO:0008150;GO:0005773;GO:0018130;GO:0008202;GO:0009165;GO:0051186;GO:0043227;GO:0017076;GO:0043167;GO:0043604;GO:0043312;GO:0048518;GO:0044237;GO:0032555;GO:0048037;GO:0043299;GO:0031410;GO:0005524;GO:0005634;GO:0044446;GO:0016125;GO:0009108;GO:1902652;GO:0006887;GO:0009152;GO:0043233;GO:1901362;GO:1901566;GO:0006633;GO:0031982;GO:0002274;GO:0033865;GO:0009058;GO:0009987;GO:0044433;GO:0003674;GO:…	2.65193	0	5.30387	inf	0.0336372	818	K01648	PF08442	41XJC	C
TRINITY_DN5769_c0_g1	sp|P08461|ODP2_RAT Dihydrolipoyllysine-residue acetyltransferase component of pyruvate dehydrogenase complex, mitochondrial OS=Rattus norvegicus OX=10116 GN=Dlat PE=1 SV=3	XP_029668016.1 dihydrolipoyllysine-residue acetyltransferase component of pyruvate dehydrogenase complex, mitochondrial-like [Formica exsecta]	0.283123	1	GO:0046496;GO:0006753;GO:0032787;GO:0071616;GO:0006807;GO:0044281;GO:0005623;GO:0034030;GO:0005622;GO:0016746;GO:0034654;GO:0071704;GO:0043231;GO:0072524;GO:0006790;GO:0044424;GO:0019438;GO:0034641;GO:0070013;GO:0006082;GO:0005739;GO:0019362;GO:0051188;GO:0006164;GO:0045254;GO:0019637;GO:0034604;GO:0009259;GO:0019693;GO:0044249;GO:0043226;GO:0043436;GO:0003824;GO:0008152;GO:0035383;GO:0016740;GO:…	158.547	143.039	174.054	1.21683	0.351729	2491	K00627	PF00198;PF02817;PF00364	3SGMF	C
TRINITY_DN115309_c0_g1	sp|Q91V92|ACLY_MOUSE ATP-citrate synthase OS=Mus musculus OX=10090 GN=Acly PE=1 SV=1	XP_031568246.1 ATP-citrate synthase-like [Actinia tenebrosa]	inf	1	GO:0045321;GO:0051188;GO:0002443;GO:0019222;GO:0031325;GO:0036094;GO:0032940;GO:0005766;GO:0019637;GO:0046912;GO:0070013;GO:0006082;GO:0046903;GO:0005829;GO:0002275;GO:1901568;GO:0006101;GO:0033500;GO:0016746;GO:0034774;GO:0005576;GO:0002376;GO:0043231;GO:0044424;GO:0006790;GO:0006631;GO:0019438;GO:0006753;GO:0006955;GO:0048522;GO:0032787;GO:1901265;GO:0071616;GO:0072350;GO:0044281;GO:0005623;GO:…	0.692371	0	1.38474	inf	0.547263	355	K01648	PF00285	35W4E	C
TRINITY_DN122443_c0_g1	sp|Q91V92|ACLY_MOUSE ATP-citrate synthase OS=Mus musculus OX=10090 GN=Acly PE=1 SV=1	RZF43251.1 hypothetical protein LSTR_LSTR001512 [Laodelphax striatellus]	inf	1	GO:0002275;GO:0046912;GO:0070013;GO:0006082;GO:0046903;GO:0005829;GO:0036094;GO:0032940;GO:0019637;GO:0005766;GO:0045321;GO:0051188;GO:0002443;GO:0019222;GO:0031325;GO:0072350;GO:0044281;GO:0034030;GO:0005623;GO:0006753;GO:0006955;GO:1901265;GO:0071616;GO:0048522;GO:0032787;GO:0006790;GO:0044424;GO:0006631;GO:0043231;GO:0019438;GO:0006101;GO:1901568;GO:0016746;GO:0033500;GO:0034774;GO:0002376;GO:…	0.59748	0	1.19496	inf	0.581143	557	K01648	PF00549	41XJC	C
TRINITY_DN52414_c0_g1	-	XP_029669491.1 pyruvate dehydrogenase phosphatase regulatory subunit, mitochondrial isoform X1 [Formica exsecta]	1.10628	1	GO:0019222;GO:0019219;GO:0004721;GO:0006470;GO:0044237;GO:0016491;GO:0043170;GO:0006140;GO:0016791;GO:0008150;GO:0070013;GO:0016787;GO:0044260;GO:0043227;GO:0005739;GO:0019538;GO:0009987;GO:0005622;GO:0019216;GO:0003674;GO:0031974;GO:0050812;GO:0044424;GO:0010510;GO:0043231;GO:0071704;GO:0006807;GO:0044446;GO:0140096;GO:0062012;GO:0044267;GO:0043412;GO:0005623;GO:0034248;GO:0051174;GO:0043233;GO:…	1.96703	1.24776	2.6863	2.15289	0.694265	367	K17509	-	46F82	E
TRINITY_DN123207_c0_g1	sp|Q02332|PDHK2_CAEEL Probable [pyruvate dehydrogenase (acetyl-transferring)] kinase, mitochondrial OS=Caenorhabditis elegans OX=6239 GN=pdhk-2 PE=3 SV=1	CAB3402923.1 unnamed protein product [Caenorhabditis bovis]	0.912621	1	GO:0042762;GO:0071375;GO:0071495;GO:0031323;GO:0009267;GO:0065007;GO:0018209;GO:0051171;GO:2000377;GO:0010565;GO:0050848;GO:1901360;GO:0071326;GO:0009150;GO:1901137;GO:1901135;GO:0036211;GO:0005488;GO:0044272;GO:1900371;GO:0071456;GO:0007166;GO:0072521;GO:0016740;GO:0043603;GO:0034599;GO:0008152;GO:0030808;GO:0006468;GO:0006796;GO:0001666;GO:0007154;GO:0010243;GO:0019693;GO:0042802;GO:0031669;GO:…	1.65547	1.14865	2.1623	1.88246	0.730546	1103	K00898	PF02518;PF10436	40VIW	T
TRINITY_DN103835_c0_g1	sp|Q91V92|ACLY_MOUSE ATP-citrate synthase OS=Mus musculus OX=10090 GN=Acly PE=1 SV=1	XP_023018774.1 LOW QUALITY PROTEIN: ATP-citrate synthase-like [Leptinotarsa decemlineata]	inf	1	GO:0016999;GO:0031323;GO:0008610;GO:0046949;GO:0065007;GO:1901360;GO:0045055;GO:0046872;GO:0009150;GO:1901137;GO:0099503;GO:0044272;GO:0005488;GO:1901135;GO:0030141;GO:0072521;GO:0043603;GO:0016740;GO:0008152;GO:0006796;GO:0006694;GO:0019693;GO:0006066;GO:0006164;GO:0043648;GO:0002252;GO:0035578;GO:0002366;GO:0034654;GO:0005622;GO:0034641;GO:0016020;GO:0071704;GO:0006807;GO:0031981;GO:0015936;GO:…	0.346185	0	0.692371	inf	0.838892	599	K01648	PF16114	3CYPS	C
TRINITY_DN9199_c0_g1	-	XP_029669491.1 pyruvate dehydrogenase phosphatase regulatory subunit, mitochondrial isoform X1 [Formica exsecta]	inf	1	GO:0006807;GO:0044446;GO:0140096;GO:0044267;GO:0062012;GO:0005623;GO:0043412;GO:0034248;GO:0051174;GO:0006464;GO:0043233;GO:0019538;GO:0009987;GO:0005622;GO:0019216;GO:0003674;GO:0031974;GO:0050812;GO:0044424;GO:0043231;GO:0010510;GO:0071704;GO:0008150;GO:0016791;GO:0070013;GO:0016787;GO:0044260;GO:0043227;GO:0005739;GO:0019222;GO:0019219;GO:0004721;GO:0006470;GO:0044237;GO:0016491;GO:0043170;GO:…	0.346185	0	0.692371	inf	0.838892	379	K17509	-	46F82	E
TRINITY_DN57143_c0_g1	sp|P10515|ODP2_HUMAN Dihydrolipoyllysine-residue acetyltransferase component of pyruvate dehydrogenase complex, mitochondrial OS=Homo sapiens OX=9606 GN=DLAT PE=1 SV=3	KAF8375775.1 dlat-2 [Pristionchus pacificus]	inf	1	GO:0003824;GO:0016746;GO:0008152;GO:0016740;GO:0003674;GO:0008150	0.15292	0	0.305841	inf	1	1139	K00627	PF00198	40RR9	C
TRINITY_DN17717_c0_g2	sp|Q19749|ODP2_CAEEL Dihydrolipoyllysine-residue acetyltransferase component of pyruvate dehydrogenase complex, mitochondrial OS=Caenorhabditis elegans OX=6239 GN=dlat-1 PE=1 SV=1	XP_002637823.1 Hypothetical protein CBG04612 [Caenorhabditis briggsae] &gt;CAP25282.1 Protein CBR-DLAT-1 [Caenorhabditis briggsae]	inf	1	GO:0036094;GO:0009123;GO:0045254;GO:0009156;GO:0019637;GO:0051188;GO:0019363;GO:0070013;GO:0006082;GO:0072524;GO:0006790;GO:0044424;GO:0043231;GO:0019438;GO:0006101;GO:0016746;GO:0009135;GO:0044281;GO:0072350;GO:0034030;GO:0005623;GO:0009056;GO:0006753;GO:0046496;GO:1901265;GO:0071616;GO:0032787;GO:0033866;GO:0006085;GO:0009141;GO:0061732;GO:0046434;GO:0006139;GO:0030431;GO:0006099;GO:0043209;GO:…	0.173093	0	0.346185	inf	1	569	K00627	PF02817;PF00198	40ST6	C
TRINITY_DN95723_c0_g1	sp|P52899|ODPA_CAEEL Probable pyruvate dehydrogenase E1 component subunit alpha, mitochondrial OS=Caenorhabditis elegans OX=6239 GN=T05H10.6 PE=3 SV=1	NP_001379071.1 putative pyruvate dehydrogenase E1 component subunit alpha, mitochondrial [Caenorhabditis elegans] &gt;P52899.1 RecName: Full=Probable pyruvate dehydrogenase E1 component subunit alpha, mitochondrial; Short=PDHE1-A; Flags: Precursor [Caenorhabditis elegans] &gt;CAA87793.1 Probable pyruvate dehydrogenase E1 component subunit alpha, mitochondrial [Caenorhabditis elegans]	0.39717	1	GO:0009165;GO:0051186;GO:0043227;GO:0008150;GO:0009167;GO:0005975;GO:0018130;GO:0072525;GO:0043604;GO:0016310;GO:0044237;GO:0016491;GO:0009108;GO:0009152;GO:0043233;GO:1901566;GO:1901362;GO:0005634;GO:0044446;GO:0006090;GO:0003674;GO:0031974;GO:0044270;GO:0044283;GO:0033865;GO:0006086;GO:0009058;GO:0009987;GO:0006725;GO:0072522;GO:0044422;GO:0034033;GO:0017144;GO:0019752;GO:0044271;GO:0046390;GO:…	0.782135	0.67515	0.88912	1.31692	1	443	K00161	PF00676	40SQX	C
TRINITY_DN8639_c0_g1	sp|Q2QNG7|ACLA3_ORYSJ ATP-citrate synthase alpha chain protein 3 OS=Oryza sativa subsp. japonica OX=39947 GN=ACLA-3 PE=2 SV=1	XP_037014360.1 ATP-citrate synthase alpha chain protein 3 [Artibeus jamaicensis]	inf	1	GO:0046912;GO:0070013;GO:0006082;GO:0046903;GO:0005829;GO:0002275;GO:0045321;GO:0051188;GO:0002443;GO:0019222;GO:0031325;GO:0036094;GO:0032940;GO:0019637;GO:0005766;GO:0006753;GO:0006955;GO:0048522;GO:0032787;GO:0071616;GO:1901265;GO:0044281;GO:0072350;GO:0005623;GO:0034030;GO:1901568;GO:0006101;GO:0033500;GO:0016746;GO:0034774;GO:0005576;GO:0002376;GO:0043231;GO:0044424;GO:0006631;GO:0006790;GO:…	0.148187	0	0.296373	inf	1	1566	K01648	PF16114;PF08442	3BBF9	C
TRINITY_DN17292_c0_g1	sp|Q19749|ODP2_CAEEL Dihydrolipoyllysine-residue acetyltransferase component of pyruvate dehydrogenase complex, mitochondrial OS=Caenorhabditis elegans OX=6239 GN=dlat-1 PE=1 SV=1	VDL83157.1 unnamed protein product [Nippostrongylus brasiliensis]	0.348827	1	GO:0006006;GO:0034641;GO:0071704;GO:0034654;GO:0005622;GO:0009144;GO:0006807;GO:1901361;GO:0034604;GO:0006164;GO:0009060;GO:0019362;GO:0009205;GO:0019439;GO:0005739;GO:0015980;GO:0006796;GO:0055114;GO:0043603;GO:0016740;GO:0008152;GO:1901575;GO:0032501;GO:0006757;GO:0042802;GO:0019693;GO:0016052;GO:0009161;GO:1901360;GO:0009150;GO:0016999;GO:0044248;GO:0009127;GO:0009185;GO:0044272;GO:0005488;GO:…	0.818991	0.720459	0.917523	1.27353	1	423	K00627	PF00364	40ST6	C
