## Supplementary Table S4 for "Transcriptomic Signatures Suggest Epigenetic Programming of Molecular Defense in Biochar-Exposed *Formica japonica*"

### Sheet: Sheet1
id	log2FoldChange	padj	Swissprot	NR	GO	baseMean	baseMeanCO	baseMeanBCCO	foldChange(BCCO/CO)	pval	Length	KEGG	PFAM	eggNOG	eggNOG_Category
TRINITY_DN63_c0_g1	0.817171	3.35036e-14	sp|Q9VER6|MODSP_DROME Modular serine protease OS=Drosophila melanogaster OX=7227 GN=modSP PE=1 SV=2	XP_029659087.1 uncharacterized protein LOC115233017 [Formica exsecta]	GO:0043170;GO:0008236;GO:0098542;GO:0042742;GO:0050789;GO:0065007;GO:0070011;GO:0006950;GO:0050896;GO:0051707;GO:0004175;GO:0016787;GO:0004252;GO:0009966;GO:0043207;GO:0008150;GO:0017171;GO:0003674;GO:0006952;GO:0071704;GO:0050830;GO:0009605;GO:0008233;GO:0045087;GO:0008592;GO:0019538;GO:0002376;GO:0048583;GO:0008152;GO:0003824;GO:0009607;GO:0044238;GO:0023051;GO:0009617;GO:0006807;GO:0006955;GO:…	677.099	490.305	863.892	1.76195	6.64252e-16	5073	-	PF00089	46KZP	E
TRINITY_DN2601_c0_g2	1.76954	0.0011637	sp|Q8MQS8|SP34_APIME Venom serine protease 34 OS=Apis mellifera OX=7460 PE=2 SV=1	XP_029669317.1 venom serine protease 34-like [Formica exsecta]	GO:0005575;GO:0071704;GO:0008233;GO:0043170;GO:0003674;GO:0003824;GO:0070011;GO:0008152;GO:0005576;GO:0019538;GO:0008236;GO:0044238;GO:0004175;GO:0016787;GO:0004252;GO:0006508;GO:1901564;GO:0140096;GO:0017171;GO:0008150;GO:0006807	37.18	16.8637	57.4962	3.40946	7.12001e-05	1540	-	PF00089	46EVK	E
TRINITY_DN63_c1_g1	1.45111	0.00429481	-	XP_012218809.1 PREDICTED: serine protease nudel-like isoform X1 [Linepithema humile]	GO:0042742;GO:0050789;GO:0065007;GO:0070011;GO:0008236;GO:0098542;GO:0043170;GO:0008150;GO:0017171;GO:0043207;GO:0006950;GO:0051707;GO:0016787;GO:0050896;GO:0004175;GO:0004252;GO:0009966;GO:0008152;GO:0048583;GO:0003824;GO:0009607;GO:0045087;GO:0008592;GO:0019538;GO:0002376;GO:0006952;GO:0071704;GO:0050830;GO:0008233;GO:0009605;GO:0003674;GO:0006508;GO:0010646;GO:0006807;GO:0006955;GO:0051704;GO:…	46.7279	25.0271	68.4288	2.73419	0.000296463	565	-	PF00084	3SJMP	O
TRINITY_DN1919_c0_g1	0.524383	0.0440315	sp|Q7K5M0|SCARF_DROME Inactive serine protease scarface OS=Drosophila melanogaster OX=7227 GN=scaf PE=1 SV=1	XP_029662155.1 uncharacterized protein LOC115234904 [Formica exsecta] &gt;XP_029662156.1 uncharacterized protein LOC115234904 [Formica exsecta]	GO:0016331;GO:0051128;GO:0043170;GO:0009968;GO:0016476;GO:0040007;GO:0090598;GO:0000003;GO:0022604;GO:0009790;GO:0016049;GO:0016043;GO:0071840;GO:0071704;GO:0044424;GO:0048523;GO:0007552;GO:0005622;GO:0048583;GO:0019538;GO:0005576;GO:0048589;GO:0065008;GO:0032989;GO:0005623;GO:0048729;GO:0006508;GO:0001700;GO:0007477;GO:0006807;GO:0009653;GO:0065007;GO:0060560;GO:0048598;GO:0044421;GO:0035220;GO:…	212.047	173.929	250.165	1.43832	0.00393943	3396	-	PF00089;PF18399	46H2F	E
TRINITY_DN7863_c0_g1	0.373414	1.08553e-57	sp|H9KQJ7|OCLP1_APIME Omega-conotoxin-like protein 1 OS=Apis mellifera OX=7460 PE=2 SV=1	NP_001305882.1 ICK-type antimicrobial peptide 1-1 precursor [Linepithema humile]	-	18583.1	16191.5	20974.7	1.29541	5.84943e-60	3209	-	-	-	-
TRINITY_DN1485_c0_g1	0.846898	4.80781e-33	sp|P05105|LYS_HYACE Lysozyme OS=Hyalophora cecropia OX=7123 PE=2 SV=2	XP_029659494.1 lysozyme-like [Formica exsecta]	GO:0009987;GO:0005576;GO:0005615;GO:0003824;GO:0009607;GO:0008152;GO:0004553;GO:0050829;GO:0003674;GO:0071704;GO:0050830;GO:0009605;GO:0006952;GO:0051704;GO:0016998;GO:0061783;GO:0016798;GO:0009056;GO:0009617;GO:0044248;GO:0098542;GO:0044237;GO:0042742;GO:0044036;GO:0043170;GO:0005575;GO:0008150;GO:0003796;GO:0044260;GO:0071554;GO:0006950;GO:0050896;GO:0051707;GO:0016787;GO:0044421;GO:0043207	1526.84	1091.13	1962.55	1.79863	4.40532e-35	5511	K01185	PF00062	3SN2S	G
TRINITY_DN80_c0_g1	0.503163	1.50856e-17	sp|Q5R8S4|ERLEC_PONAB Endoplasmic reticulum lectin 1 OS=Pongo abelii OX=9601 GN=ERLEC1 PE=2 SV=1	XP_029673394.1 endoplasmic reticulum lectin 1 [Formica exsecta]	-	2287.25	1892.39	2682.12	1.41732	2.53474e-19	8127	K14008	PF07915	46GB0	S
TRINITY_DN3111_c0_g1	0.514857	6.78351e-14	sp|C0HK98|SC1A_DROME Peptidoglycan-recognition protein SC1a OS=Drosophila melanogaster OX=7227 GN=PGRP-SC1a PE=3 SV=1	XP_029669307.1 peptidoglycan-recognition protein SC2-like isoform X1 [Formica exsecta]	GO:0030203;GO:0005575;GO:0046872;GO:0006027;GO:0016810;GO:0050789;GO:0065007;GO:1901135;GO:0005488;GO:0031347;GO:0050896;GO:0009057;GO:0043169;GO:1901565;GO:0097367;GO:0046914;GO:0008745;GO:0006952;GO:0050777;GO:0045087;GO:0003824;GO:0048585;GO:0008152;GO:1901575;GO:0042834;GO:1901564;GO:0000270;GO:0009253;GO:0080134;GO:0043170;GO:0008270;GO:0005539;GO:0002683;GO:0050776;GO:0006950;GO:0006022;GO:…	1691.48	1392.82	1990.13	1.42885	1.37422e-15	1999	-	-	46IDK	G
TRINITY_DN5029_c1_g1	0.507692	1.0692e-05	sp|Q9H0E2|TOLIP_HUMAN Toll-interacting protein OS=Homo sapiens OX=9606 GN=TOLLIP PE=1 SV=1	XP_029660879.1 toll-interacting protein-like [Formica exsecta]	GO:0043226;GO:0044389;GO:0031224;GO:0050794;GO:0005654;GO:0002263;GO:0006952;GO:0070498;GO:0007267;GO:0044459;GO:0048585;GO:0051234;GO:0023057;GO:0042221;GO:0051603;GO:0050896;GO:0097708;GO:0005737;GO:0048856;GO:1901565;GO:0043230;GO:0048471;GO:0019900;GO:0005102;GO:0070062;GO:0044257;GO:0033233;GO:0005764;GO:0009056;GO:0005623;GO:0044267;GO:0035580;GO:0031226;GO:0048522;GO:0023052;GO:0044265;GO:…	693.755	572.932	814.579	1.42177	4.69423e-07	1661	K05402	PF02845	46I86	S
TRINITY_DN7486_c0_g1	0.401899	0.000103877	sp|Q9JLB4|CUBN_MOUSE Cubilin OS=Mus musculus OX=10090 GN=Cubn PE=1 SV=3	XP_029677907.1 tolloid-like protein 1 [Formica exsecta]	GO:0009987;GO:0098916;GO:0003674;GO:0016020;GO:0097458;GO:0120038;GO:0007267;GO:0007154;GO:0043005;GO:0120025;GO:0060259;GO:0099537;GO:0031224;GO:0033267;GO:0023052;GO:0043196;GO:0044464;GO:0005623;GO:0030424;GO:0050789;GO:0065007;GO:0043051;GO:0005575;GO:0044425;GO:1903998;GO:0050795;GO:0007268;GO:0008150;GO:0016021;GO:0099536;GO:0042995;GO:0044304;GO:0044463;GO:0045202	918.762	791.611	1045.91	1.32125	5.29515e-06	6075	-	PF00431	46FBP	H
TRINITY_DN1617_c0_g1	0.568775	0.00118078	sp|Q9DER7|TLL1_CHICK Tolloid-like protein 1 OS=Gallus gallus OX=9031 GN=TLL1 PE=2 SV=1	XP_029672193.1 tolloid-like protein 2 [Formica exsecta]	GO:0008037;GO:0008586;GO:0001503;GO:0061448;GO:0048731;GO:0021700;GO:0048568;GO:0035239;GO:0045926;GO:0048812;GO:0043229;GO:0043169;GO:0003158;GO:0051216;GO:0010556;GO:0012505;GO:0040011;GO:0000902;GO:0002009;GO:0072358;GO:0005615;GO:0003002;GO:0031175;GO:0048332;GO:0008083;GO:0006928;GO:0098772;GO:0035113;GO:0007369;GO:0051704;GO:0007498;GO:0010646;GO:0007378;GO:0048469;GO:0044464;GO:0009799;GO:…	342.308	275.692	408.924	1.48326	7.22718e-05	5784	K13046	-	46KZ7	O
TRINITY_DN2340_c1_g1	0.293207	0.0157859	sp|B3A003|LYS3_CRAVI Lysozyme 3 OS=Crassostrea virginica OX=6565 GN=lysoz3 PE=1 SV=1	XP_029178206.1 lysozyme-like [Nylanderia fulva]	GO:0003796;GO:0008150;GO:0044421;GO:0043207;GO:0006950;GO:0050896;GO:0016787;GO:0051707;GO:0042742;GO:0098542;GO:0005575;GO:0016798;GO:0051704;GO:0061783;GO:0009617;GO:0003824;GO:0009607;GO:0004553;GO:0005615;GO:0005576;GO:0009605;GO:0006952;GO:0050829;GO:0003674	831.437	747.238	915.637	1.22536	0.00123934	1708	-	PF05497	46MCW	G
